# Maternal inflammation has a profound effect on cortical interneuron development in a stage and subtype-specific manner

**DOI:** 10.1101/412981

**Authors:** Navneet A. Vasistha, Maria Pardo-Navarro, Janina Gasthaus, Dilys Weijers, Michaela K. Müller, Diego García-González, Susmita Malwade, Irina Korshunova, Ulrich Pfisterer, Jakob von Engelhardt, Karin S. Hougaard, Konstantin Khodosevich

## Abstract

Severe infections during pregnancy are one of the major risk factors for cognitive brain impairment in offspring. It has been suggested that maternal inflammation leads to dysfunction of cortical GABAergic interneurons that in turn underlies cognitive impairment of the affected offspring. However, the evidence comes largely from studies of adult or mature brain and how impairment of inhibitory circuits arises upon maternal inflammation is unknown. Here we show that maternal inflammation affects multiple steps of cortical GABAergic interneuron development, i.e. proliferation of precursor cells, migration and positioning of neuroblasts as well as neuronal maturation. Importantly, the development of distinct subtypes of cortical GABAergic interneurons was discretely impaired as a result of maternal inflammation. This translated into a reduction in cell numbers, redistribution across cortical regions and layers, changes in morphology and cellular properties. Furthermore, selective vulnerability of GABAergic interneuron subtypes was associated with the stage of brain development. Thus, we propose that maternally-derived insults have developmental stage-dependent effects which contribute to the complex etiology of cognitive impairment in the affected offspring.
