## Supplementary Tables for "Maternal inflammation has a profound effect on cortical interneuron development in a stage and subtype-specific manner"

### Sheet: Suppl Table1
	Supplementary Table 1: Lack of Poly I:C lot-specific differences in the maternal inflammation-affected offspring
	Analysis	p-value
	P15 Somatosensory Cortex
	1. Total EGFP+ density	0.7660
	2. EGFP+ density per layer
	L2/3	0.8194
	L4	0.8194
	L5	0.6831
	L6	0.8194
	3. PV+ density per layer
	L4	0.1737
	4. SST+ density per layer
	L2/3	0.7990
	L4	0.4434
	Means were compared using t-test with multiple correction by Holm-Sidak method

### Sheet: Suppl Table2
	Supplementary Table 2: Litters sizes and Abortions in PBS and Poly I:C injected dams
		Total Litters	Abortions	Total Pups	Avg. Litter size	M:F Ratio*
	PBS	17	2	120	7.05882	20:28
	Poly I:C	26	5	171	6.57692	23:29:00
	* Sex ratios were determined only for pups >P15 in age

### Sheet: Suppl Table3
	Supplementary Table 3: Number of animals included for each analysis
	Age Injected	Age Collected	Analysed, PBS	Analysed, Poly I:C
	E9.5	E10.5	9 (3)*	8 (3)
	E9.5	E14.5	8-10 (3)	8-10 (3)
	E12.5	E14.5	8-9 (3)	8-9 (3)
	E16.5	E17.5	8-9 (3)	8-9 (3)
	E9.5	E17.5	10 (3)	10 (3)
	E9.5	P3	8 (3)	7 (3)
	E9.5	P6	8 (3)	8 (3)
	E9.5	P9	8 (3)	10 (3)
	E9.5	P15	7 (3)	7 (3)
	E12.5	P15	4 (1)	4 (1)
	E9.5	P60	7 (3)	6 (3)
	* Numbers in brackets denote number of litters used in each analysis

### Sheet: Suppl Table4
	Supplementary Table 4: Lack of litter-specific differences for PBS- or Poly I:C-affected offspring
	Analysis	p-value (PBS, Poly I:C)
	Proliferation
	E9.5-E10.5 Nkx2.1	0.42 , 0.71
	E12.5-E14.5 COUP-TFII	0.32 , 0.30
	E16.5-E17.5 Nkx2.1	0.40 , 0.02
	E16.5-E17.5 COUP-TFII	0.46 , 0.58
	Migration
	E9.5-E14.5 Rostral	0.48 , 0.22
	E9.5-E14.5 Caudal	0.70 , 0.59
	E9.5-E17.5 Total Density	0.25 , 0.61
	Mature Interneurons (P15)
	EGFP	0.1863 , 0.4494
	PV	0.1281 , 0.2163
	SST	0.7472 , 0.1203
	Data was separated according to litter and means compared using ANOVA. p-values are shown in the table.

### Sheet: Suppl Table5
		Supplementary Table 5: Confirmation of significant differences between PBS and Poly I:C-affected mice by Linear Mixed Model statistics
		Analysis	Figure panel	Chisq	p-value
		E9.5-E10.5 Nkx2.1	Figure 6b	15.081	0.000102994
		E9.5-14.5 Nkx2.1	Figure 6c	0.00540027	0.941419
		E9.5-14.5 COUPTF2	Figure 6d	1.2894	0.256158
		E12.5-14.5 Nkx2.1	Figure 6f	0.475877	0.490296
		E12.5-14.5 COUPTF2	Figure 6g	6.40374	0.011388
		E16.5-17.5 Nkx2.1	Figure 6i	6.1458	0.0131724
		E16.5-17.5 COUPTF2	Figure 6j	5.06081	0.0244728
		E14.5 GAD M1	Figure 2c	7.45639	0.00632117
		E14.5 GAD S1	Figure 2c	5.44429	0.0196324
		P15 GAD M1	Figure 3f	0.528244	0.467346
		P15 GAD S1	Figure 3e	4.13803	0.0419299
		P15 GAD S1, L2/3	Figure 3g	7.85886	0.00674295
		P15 GAD S1, L4	Figure 3g	6.38798	0.0114896
		P15 GAD S1, L5	Figure 3g	11.0649	0.00175957
		P15 GAD S1, L6	Figure 3g	11.5429	0.00175957
		P15 PV Layer4	Figure 4c	4.45902	0.0347174
		P15 SST L2-3	Figure 4d	8.43764	0.00367534
		P15 SST L4	Figure 4d	7.25361	0.00707586
		*adjusted p-values are shown, corrected with Benjamini Hochberg method

### Sheet: Suppl Table6
		Supplementary Table 6: List of Primary and Secondary Antibodies used in this study
		ANTIBODY	MANUFACTURER	CATALOG NUMBER	CONCENTRATION
		Chicken anti- GFP	Invitrogen	A10262	1:1000
		Rabbit anti- Parvalbumin	Swant	PV27	1:1000
		Mouse anti- SST	Santa Cruz	sc-55565	1:1000
		Rabbit anti- VIP	Acris	20077	1:1000
		Rabbit anti- Nkx2.1	Abcam	ab76013	1:500
		Mouse anti- BrdU	Becton Dickinson	347580	1:500
		Rabbit anti- Caspase3	R&D Systems	MAB835	1:1000
		Mouse anti- COUP-TFII	R&D Systems	PP-H7147-00	1:100
		SECONDARY ANTIBODIES
		Goat anti-chicken 488	Life Technologies	A-11039	1:500
		Goat anti-mouse 546	Life Technologies	A-11003	1:500
		Donkey anti-rabbit 594	Life Technologies	A-21207	1:500
		Donkey anti-mouse 647	Life Technologies	A-31571	1:500
		Donkey anti-rabbit 647	Life Technologies	A-31573	1:500
